# Predicting the Specificity-Determining Positions of Paralogous Complexes

**DOI:** 10.1101/2021.01.26.428202

**Authors:** Tülay Karakulak, Ahmet Sureyya Rifaioglu, João P.G.L.M. Rodrigues, Ezgi Karaca

## Abstract

Due to its clinical relevance, modulation of functionally relevant amino acids in protein-protein complexes has attracted a great deal of attention. To this end, many approaches have been proposed to predict partner-selecting, i.e., specificity-determining positions in evolutionarily close complexes. These approaches can be grouped into sequence-based machine learning and structure-based energy-driven methods. In this work, we assessed these methods’ ability to map the specificity-determining positions of Axl, a receptor tyrosine kinase involved in cancer progression and immune-related diseases. For this, we used three sequence-based predictors – SDPred, Multi-RELIEF, and Sequence Harmony – and a structure-based approach by utilizing HADDOCK and extensive molecular dynamics simulations. As a result, we show that (i) sequence-based methods overpredict the number of specificity-determining positions for Axl complexes and that (ii) combining sequence-based approaches with HADDOCK provides the most coherent set of predictions. Our work lays out a critical study on the comparative performance specificity-determining position predictors. It also presents a combined sequence-structure-based approach, which can guide the development of therapeutic molecules capable of combatting Axl misregulation in different types of diseases.
