## Supplementary Table 1 for "Predicting the Specificity-Determining Positions of Paralogous Complexes"

### Sheet: Sheet1
Title	Link / doi	Type	Journal	Year	Tool Name	Webserver/Tool Link
A Family of Evolution-Entropy Hybrid Methods for Ranking Protein Residues by Importance	https://doi.org/10.1016/j.jmb.2003.12.078	Article	Journal of Molecular Biology	2004
A method to predict functional residues in proteins,”vol. 2, pp. 171–178, 1995.	https://doi.org/10.1038/nsb0295-171	Article	Nature Structural Biology	1995	SequenceSpace
An Evolutionary Trace Method Defines Binding Surfaces Common to Protein Families	https://dx.doi.org/10.1006/jmbi.1996.0167	Article	Journal of Molecular Biology	1996	ET	https://pubmed.ncbi.nlm.nih.gov/8609628/
Automated selection of positions determining functional specificity of proteins by comparative analysis of orthologous groups in protein families	https://dx.doi.org/10.1110%2Fps.03191704	Article	Protein Science	2004	SDPpred
Characterization and prediction of residues determining protein functional specificity	https://doi.org/10.1093/bioinformatics/btn214	Article	Bioinformatics	2008	GroupSim	https://compbio.cs.princeton.edu/specificity/
Comparison of Site-Specific Rate-Inference Methods for Protein Sequences: Empirical Bayesian Methods Are Superior	https://doi.org/10.1093/molbev/msh194	Article	Molecular Biology and Evoluation	2004	SPEER	ftp://ftp.ncbi.nih.gov/pub/SPEER
Computational learning on specificity-determining residue-nucleotide interactions	https://doi.org/10.1093/nar/gkv1134	Article	Nucleic Acids Research	2015
Conserved differences in protein sequence determine the human pathogenicity of Ebolaviruses	https://doi.org/10.1038/srep23743	Article	Scientific Reports	2016
Disentangling evolutionary signals: conservation, specificity determining positions and coevolution. Implication for catalytic residue prediction	https://doi.org/10.1186/1471-2105-13-235	Article	BMC Bioinformatics	2012
Ensemble approach to predict specificity determinants: benchmarking and validation	https://doi.org/10.1186/1471-2105-10-207	Article	BMC Bioinformatics	2009
High-Resolution Identification of Specificity Determining Positions in the LacI Protein Family Using Ensembles of Sub-Sampled Alignments	https://doi.org/10.1371/journal.pone.0162579	Article	PLOS ONE	2016		https://figshare.com/articles/dataset/Sloutsky_and_Naegle_High-resolution_SDP_Identification/3792930
Multi-Harmony: Detecting functional specificity from sequence alignment	https://dx.doi.org/10.1093/nar/gkq415	Article	Nucleic Acids Research	2010	Multi-Harmony	https://www.ibi.vu.nl/programs/shmrwww/
Multi-RELIEF: a method to recognize specificity determining residues from multiple sequence alignments using a Machine-Learning approach for feature weighting	https://doi.org/10.1093/bioinformatics/btm537	Article	Bioinformatics	2008	Multi-RELIEF	http://zeus.few.vu.nl/programs/multirelief/
Phylogeny-independent detection of functional residues	https://doi.org/10.1093/bioinformatics/btl104	Article	Bioinformatics	2006	Xdet	http://csbg.cnb.csic.es/pazos/Xdet/
Practical analysis of specificity-determining residues in protein families	https://doi.org/10.1093/bib/bbv045	Article	Briefings in Bioinformatics	2016
Protein residues determining interaction specificity in paralogous families	https://doi.org/10.1093/bioinformatics/btaa934	Article	Bioinformatics	2020	Xdet	http://csbg.cnb.csic.es/pazos/Xdet/
PSSM-based prediction of DNA binding sites in proteins	https://doi.org/10.1186/1471-2105-6-33	Article	BMC Bioinformatics	2005	DBS-PSSM	http://www.netasa.org/dbs-pssm/
SDPpred: a tool for prediction of amino acid residues that determine differences in functional specificity of homologous proteins	https://dx.doi.org/10.1093/nar/gkh391	Article	Nucleic Acids Research	2004	SDPpred
Sequence harmony: detecting functional specificity from alignments	https://doi.org/10.1093/nar/gkm406	Article	Nucleic Acids Research	2007	Sequence Harmony	https://www.ibi.vu.nl/programs/seqharmwww/
Structure-guided selection of specificity determining positions in the human Kinome	https://doi.org/10.1186/s12864-016-2790-3	Article	BMC Genomics	2016
Supervised multivariate analysis of sequence groups to identify specificity determining residues	https://doi.org/10.1186/1471-2105-8-135	Article	BMC Bioinformatics	2007
Using orthologous and paralogous proteins to identify specificity-determining residues in bacterial transcription factors	https://doi.org/10.1016/s0022-2836(02)00587-9	Article	Journal of Molecular Biology	2002
