## Supplementary Table 2 for "Predicting the Specificity-Determining Positions of Paralogous Complexes"

### Sheet: Sheet1
	The highlighted cells correspond to the SDPs predicted by that particular approach
Alignment Position	SDPpred	MultiRelief	SequenceHarmony	Residue Numbering used in the Structure	HADDOCK elec	MD + EvolutionaryAnalysis	Unrefined 2c5d (EPPIC)	Refined (EPPIC) (Major Interface)	EPPIC annotation
1	P	P	P	20						Surface
2	R	R	R	21						Totatly Buried
3	G	G	G	22						Rim
4	T	T	T	23						Core
5	Q	Q	Q	24
6	A	A	A	25
7	E	E	E	26
8	E	E	E	27
9	S	S	S	28
10	P	P	P	29
11	F	F	F	30
12	V	V	V	31
13	G	G	G	32
14	N	N	N	33
15	P	P	P	34
16	G	G	G	35
17	N	N	N	36
18	I	I	I	37
19	T	T	T	38
20	G	G	G	39
21	A	A	A	40
22	R	R	R	41
23	G	G	G	42
24	L	L	L	43
25	T	T	T	44
26	G	G	G	45
27	T	T	T	46
28	L	L	L	47
29	R	R	R	48	R	R
30	C	C	C	49
31	Q	Q	Q	50
32	L	L	L	51
33	Q	Q	Q	52
34	V	V	V	53
35	Q	Q	Q	54
36	G	G	G	55
37	E	E	E	56	E
38	P	P	P	57
39	P	P	P	58
40	E	E	E	59	E
41	V	V	V	60
42	H	H	H	61
43	W	W	W	62
44	L	L	L	63
45	R	R	R	64
46	D	D	D	65
47	G	G	G	66
48	Q	Q	Q	67
49	I	I	I	68
50	L	L	L	69
51	E	E	E	70	E	E
52	L	L	L	71
53	A	A	A	72
54	D	D	D	73	D
55	S	S	S	74
56	T	T	T	75
57	Q	Q	Q	76
58	T	T	T	77
59	Q	Q	Q	78
60	V	V	V	79
61	P	P	P	80
62	L	L	L	81
63	G	G	G	82
64	E	E	E	83	E	E
65	D	D	D	84
66	E	E	E	85
67	Q	Q	Q	86
68	D	D	D	87
69	D	D	D	88
70	W	W	W	89
71	I	I	I	90
72	V	V	V	91
73	V	V	V	92
74	S	S	S	93
75	Q	Q	Q	94
76	L	L	L	95
77	R	R	R	96
78	I	I	I	97
79	T	T	T	98
80	S	S	S	99
81	L	L	L	100
82	Q	Q	Q	101
83	L	L	L	102
84	S	S	S	103
85	D	D	D	104
86	T	T	T	105
87	G	G	G	106
88	Q	Q	Q	107
89	Y	Y	Y	108
90	Q	Q	Q	109
91	C	C	C	110
92	L	L	L	111
93	V	V	V	112
94	F	F	F	113
95	L	L	L	114
96	G	G	G	115
97	H	H	H	116
98	Q	Q	Q	117
99	T	T	T	118
100	F	F	F	119
101	V	V	V	120
102	S	S	S	121
